# Joint estimation of paternity, sibships and pollen dispersal in a snapdragon hybrid zone

**DOI:** 10.1101/2024.01.05.574354

**Authors:** Thomas James Ellis, David Luke Field, Nicholas H. Barton

## Abstract

Inferring genealogical relationships of wild populations is useful because it gives direct estimates of mating patterns and variance in reproductive success. Inference can be improved by including information about parentage shared between siblings, or by modelling phenotypes or population data related to mating. However, we currently lack a framework to infer parent-offspring relationships, sibships, and population parameters in a single analysis. To address this we here extend a previous method Fractional Analysis of Paternity and Sibships to include population data for the case where one parent is known. We illustrate this with the example of pollen dispersal in a natural hybrid zone population of the snapdragon *Antirrhinum majus*. Pollen dispersal is leptokurtic, with half of mating events occurring within 30m, but with a long tail of mating events up to 859m. Using simulations we find that both sibship and population information substantially improve pedigree reconstruction, and that we can expect to resolve median dispersal distances with high accuracy.
