## Supplementary material for "Joint estimation of paternity, sibships and pollen dispersal in a snapdragon hybrid zone": Text file detailing observed mating events

mother	father	distance	prob	offspring
J1246	K2036	86.674	1.001001001001001	1.001001001001001
J1246	M0025	12.173	1.001001001001001	3.003003003003003
J1246	M0147	323.642	1.001001001001001	8.008008008008009
J1246	NA	NA	1.001001001001001	12.012012012012011
K0451	K1762	1.582	1.001001001001001	1.001001001001001
K0451	L0143	2.913	1.001001001001001	6.006006006006006
K0451	L0221	2.234	1.001001001001001	1.001001001001001
K0451	L0653	0.923	1.001001001001001	7.007007007007007
K0451	L0662	0.571	1.001001001001001	4.004004004004004
K0451	M0042	1.745	1	1
K0451	M1796	6.735	1.001001001001001	1.001001001001001
K0451	NA	NA	1.001001001001001	3.004004004004004
K0632	M1756	99.833	0.9845285285285285	0.9844884884884885
K0632	NA	NA	1.001001001001001	5.021517517517518
K0635	M0042	71.11	1.001001001001001	2.002002002002002
K0635	NA	NA	1.001001001001001	19.01901901901902
K1768	M0025	17.199	1.001001001001001	16.016016016016017
K1768	M0037	79.215	1.001001001001001	4.004004004004004
K1768	NA	NA	1.001001001001001	5.005005005005005
K1809	L0143	87.423	1.001001001001001	2.002002002002002
K1809	L0662	89.695	1.001001001001001	1.001001001001001
K1809	NA	NA	1.001001001001001	19.01901901901902
K2036	M0091	111.955	1.001001001001001	1.001001001001001
K2036	M0259	113.709	0	0
K2036	NA	NA	1.001001001001001	18.01801801801802
L0057	K1738	108.733	1.001001001001001	2.002002002002002
L0057	M0052	27.603	1.001001001001001	2.002002002002002
L0057	M0057	10.227	1.001001001001001	1.001001001001001
L0057	NA	NA	1.001001001001001	15.015015015015015
L0221	K1762	2.205	1.001001001001001	2.002002002002002
L0221	K2036	29.659	1.001001001001001	3.003003003003003
L0221	L0143	5.125	1.001001001001001	5.005005005005005
L0221	L0653	3.066	1.001001001001001	7.007007007007007
L0221	M1784	10.189	1.001001001001001	1.001001001001001
L0221	NA	NA	1.001001001001001	4.004004004004004
L0911	L1847	168.31	2.7027027027027027e-5	2.3023023023023022e-5
L0911	M0750	777.767	0.011772772772772772	0.011768768768768768
L0911	NA	NA	1.001001001001001	23.0111981981982
L0935	M0551	1952.151	3.903903903903904e-5	3.903903903903904e-5
L0935	NA	NA	1.001001001001001	25.024985985985985
L1264	L0114	485.924	0.9613193193193192	0.9613143143143142
L1264	M0336	9.05	1.001001001001001	1.001001001001001
L1264	M1016	26.984	1.001001001001001	5.005005005005005
L1264	NA	NA	1.001001001001001	9.048695695695697
L1847	M0005	94.391	1.001001001001001	1.001001001001001
L1847	M0127	38.559	1.001001001001001	2.002002002002002
L1847	M0139	2.952	0.9270410410410411	0.9265365365365366
L1847	M0267	39.22	1.001001001001001	4.004004004004004
L1847	M0807	14.441	1.001001001001001	7.007007007007007
L1847	NA	NA	1.001001001001001	17.091484484484486
L1872	L0124	77.813	1.001001001001001	2.002002002002002
L1872	M0093	92.794	1.001001001001001	1.001001001001001
L1872	M0107	30.173	1.001001001001001	1.001001001001001
L1872	M0125	56.171	1.001001001001001	2.002002002002002
L1872	M0819	26.72	1.001001001001001	9.00900900900901
L1872	M0854	64.477	1.001001001001001	1.001001001001001
L1872	NA	NA	1.001001001001001	9.00900900900901
L1882	K0032	29.095	1.001001001001001	2.002002002002002
L1882	M0071	21.283	0.1311861861861862	0.09875275275275275
L1882	M0190	1941.99	0.20481381381381383	0.20481281281281283
L1882	M0252	17.411	1.001001001001001	1.001001001001001
L1882	M0290	50.056	0.06759359359359358	0.09609809809809809
L1882	M0292	5.74	1.001001001001001	9.00900900900901
L1882	M0295	50.993	1.001001001001001	2.002002002002002
L1882	M0675	29.233	1.001001001001001	1.001001001001001
L1882	M1927	38.607	1.001001001001001	2.002002002002002
L1882	M1949	37.299	1.001001001001001	1.001001001001001
L1882	NA	NA	1.001001001001001	7.604453453453454
L1892	NA	NA	1.001001001001001	6.006006006006006
M0002	NA	NA	1.001001001001001	3.003003003003003
M0009	K0148	250.091	1.001001001001001	1.001001001001001
M0009	K2036	28.625	1.001001001001001	1.001001001001001
M0009	M0025	103.148	1.001001001001001	16.016016016016017
M0009	M0127	130.699	1.001001001001001	1.001001001001001
M0009	M0147	210.06	1.001001001001001	2.002002002002002
M0009	NA	NA	1.001001001001001	18.01801801801802
M0018	L0188	140.381	0.9981991991991992	0.9981951951951952
M0018	NA	NA	1.001001001001001	8.010813813813813
M0022	M0101	198.836	0	0
M0022	M0886	614.375	0.9809139139139139	0.9809139139139139
M0022	NA	NA	1.001001001001001	21.04110810810811
M0025	K0148	351.527	1.001001001001001	2.002002002002002
M0025	K1156	44.113	1.001001001001001	1.001001001001001
M0025	K2036	74.729	1.001001001001001	2.002002002002002
M0025	L0112	446.069	1.001001001001001	1.001001001001001
M0025	M0043	97.183	1.001001001001001	1.001001001001001
M0025	M0147	311.471	1.001001001001001	2.002002002002002
M0025	M0344	201.429	0.9724804804804804	0.9724614614614614
M0025	NA	NA	1.001001001001001	14.042556556556557
M0028	K0148	447.083	1.001001001001001	5.005005005005005
M0028	M0037	0.882	1.001001001001001	19.01901901901902
M0028	M0238	236.124	1.001001001001001	4.004004004004004
M0028	NA	NA	1.001001001001001	3.003003003003003
M0034	K0632	12.785	1.001001001001001	5.005005005005005
M0034	M0025	118.406	1	1
M0034	M0047	20.262	1.001001001001001	3.003003003003003
M0034	M0322	18.271	1.001001001001001	4.004004004004004
M0034	NA	NA	1.001001001001001	23.024024024024023
M0042	L0143	1.752	1.001001001001001	16.016016016016017
M0042	L0662	1.19	1.001001001001001	4.004004004004004
M0042	M0013	95.533	0.9963713713713713	0.9963583583583583
M0042	NA	NA	1.001001001001001	4.008646646646646
M0043	M0033	8.847	0	0
M0043	NA	NA	1.001001001001001	10.01001001001001
M0045	K0632	33.97	1.001001001001001	12.012012012012011
M0045	M0249	275.887	1.001001001001001	2.002002002002002
M0045	NA	NA	1.001001001001001	6.006006006006006
M0047	M0043	1.367	1.001001001001001	2.002002002002002
M0047	M0319	90.242	1.001001001001001	2.002002002002002
M0047	M0424	195.25	1.001001001001001	4.004004004004004
M0047	NA	NA	1.001001001001001	15.015015015015015
M0054	L0057	37.517	1.001001001001001	3.003003003003003
M0054	L1890	20.698	0.998998998998999	0.998998998998999
M0054	M0083	37.49	1.001001001001001	2.002002002002002
M0054	M0084	3.7	1.001001001001001	1.001001001001001
M0054	M0090	12.144	1.001001001001001	2.002002002002002
M0054	M0684	24.442	1.001001001001001	1.001001001001001
M0054	M0700	25.751	1.001001001001001	2.002002002002002
M0054	M0883	63.473	1.001001001001001	1.001001001001001
M0054	M1455	1.051	1.001001001001001	1.001001001001001
M0054	M1464	2.266	1.001001001001001	1.001001001001001
M0054	NA	NA	1.001001001001001	10.012012012012011
M0069	M0054	1.475	1.001001001001001	1.001001001001001
M0069	M0093	13.836	1.001001001001001	1.001001001001001
M0069	M0097	2.721	1.001001001001001	3.003003003003003
M0069	M0681	27.956	1.001001001001001	2.002002002002002
M0069	M0684	25.836	1.001001001001001	1.001001001001001
M0069	M0727	707.745	1.001001001001001	1.001001001001001
M0069	M1482	6.233	1.001001001001001	1.001001001001001
M0069	NA	NA	1.001001001001001	21.02102102102102
M0078	L1882	29.568	0	0
M0078	M1482	5.048	1.001001001001001	1.001001001001001
M0078	NA	NA	1.001001001001001	26.026026026026027
M0130	M1465	6.814	1.001001001001001	1.001001001001001
M0130	M1488	5.985	1.001001001001001	1.001001001001001
M0130	NA	NA	1.001001001001001	18.01801801801802
M0137	L0078	60.761	0.9990170170170171	0.999015015015015
M0137	M0107	17.96	1.001001001001001	1.001001001001001
M0137	M0804	4.17	1.001001001001001	1.001001001001001
M0137	M0819	14.699	1.001001001001001	1.001001001001001
M0137	NA	NA	1.001001001001001	6.0079929929929925
M0202	K0148	747.49	1.001001001001001	2.002002002002002
M0202	M0043	303.357	1.001001001001001	1.001001001001001
M0202	M0238	68.547	1.001001001001001	14.01393993993994
M0202	M0957	1322.284	7.607607607607607e-5	7.407407407407407e-5
M0202	NA	NA	1.001001001001001	7.007007007007007
M0209	K1156	356.219	1.001001001001001	2.002002002002002
M0209	L0215	255.959	1.001001001001001	3.003003003003003
M0209	M0043	303.068	1.001001001001001	2.002002002002002
M0209	M0202	0.39	1.001001001001001	10.01001001001001
M0209	M0238	68.303	1.001001001001001	2.002002002002002
M0209	NA	NA	1.001001001001001	13.013013013013014
M0210	K1292	63.349	1.001001001001001	1.001001001001001
M0210	L0234	53.272	1.001001001001001	7.007007007007007
M0210	M0208	154.87	1.001001001001001	1.001001001001001
M0210	M1325	13.444	1.001001001001001	1.001001001001001
M0210	NA	NA	1.001001001001001	15.015015015015015
M0225	L0234	112.494	1.001001001001001	1.001001001001001
M0225	M0227	137.06	1.001001001001001	6.006006006006006
M0225	M0230	39.711	1.001001001001001	1.001001001001001
M0225	M0249	12.594	1.001001001001001	1.001001001001001
M0225	NA	NA	1.001001001001001	11.01101101101101
M0238	L0215	188.639	1.001001001001001	1.001001001001001
M0238	M0025	333.085	1.001001001001001	6.006006006006006
M0238	M0043	235.904	1.001001001001001	2.002002002002002
M0238	M0217	93.273	1.001001001001001	1.001001001001001
M0238	M0243	41.277	1.001001001001001	2.002002002002002
M0238	M0310	184.91	1.001001001001001	2.002002002002002
M0238	M0700	530.135	0	0
M0238	NA	NA	1.001001001001001	6.006006006006006
M0251	L1847	14.686	1.001001001001001	8.008008008008009
M0251	M0091	3.765	1.001001001001001	1.001001001001001
M0251	M0099	2.872	1.001001001001001	2.002002002002002
M0251	NA	NA	1.001001001001001	12.012012012012011
M0254	M0258	55.533	1.001001001001001	1.001001001001001
M0254	M0675	10.026	1.001001001001001	1.001001001001001
M0254	M0682	37.717	1.001001001001001	10.01001001001001
M0254	M0700	41.145	1.001001001001001	2.002002002002002
M0254	M1871	10.297	1.001001001001001	1.001001001001001
M0254	M1934	0.226	1.001001001001001	1.001001001001001
M0254	NA	NA	1.001001001001001	10.01001001001001
M0258	M0053	2.331	1.001001001001001	1.001001001001001
M0258	M0096	3.269	1.001001001001001	8.008008008008009
M0258	M0260	0.598	1.001001001001001	3.003003003003003
M0258	M0270	1.432	1.001001001001001	1.001001001001001
M0258	NA	NA	1.001001001001001	8.008008008008009
M0259	M0258	3.853	0.9982172172172172	0.9981891891891892
M0259	NA	NA	1.001001001001001	14.016825825825826
M0267	K0032	3.254	1.001001001001001	1.001001001001001
M0267	M0290	17.884	1.001001001001001	2.002002002002002
M0267	M1934	7.162	1.001001001001001	1.001001001001001
M0267	M1949	6.424	1.001001001001001	3.003003003003003
M0267	NA	NA	1.001001001001001	16.016016016016017
M0283	L0124	2.94	1.001001001001001	1.001001001001001
M0283	L1890	1.587	1.001001001001001	4.004004004004004
M0283	M0053	9.465	1.001001001001001	3.003003003003003
M0283	M0089	12.023	1.001001001001001	1.001001001001001
M0283	NA	NA	1.001001001001001	16.016016016016017
M0310	M0344	53.791	1.001001001001001	1.001001001001001
M0310	NA	NA	1.001001001001001	9.00900900900901
M0323	L0137	54.473	1.001001001001001	1.001001001001001
M0323	M0002	133.672	1.001001001001001	9.00900900900901
M0323	M0038	115.97	1.0008818818818819	1.0007477477477478
M0323	M0319	29.914	0.9902952952952953	0.9902002002002003
M0323	M1287	858.761	1.000971971971972	1.0009699699699701
M0323	NA	NA	1.001001001001001	11.022490490490489
M0329	L1361	395.325	0	0
M0329	M0042	178.508	1.001001001001001	1.001001001001001
M0329	M1781	9.918	1.001001001001001	12.012012012012011
M0329	NA	NA	1.001001001001001	12.012012012012011
M0333	M0150	413.563	0.6195955955955956	0.6195555555555556
M0333	M0322	4.955	1.001001001001001	8.008008008008009
M0333	NA	NA	1.001001001001001	11.392456456456456
M0344	L0653	244.031	1.001001001001001	5.005005005005005
M0344	L0662	244.456	1.001001001001001	1.001001001001001
M0344	M0319	13.508	1.001001001001001	2.002002002002002
M0344	NA	NA	1.001001001001001	8.008008008008009
M0345	M0554	1176.915	0.36991191191191186	0.36991191191191186
M0345	NA	NA	1.001001001001001	19.650108108108107
M0484	M0004	371.009	0	0
M0484	M0270	90.892	1.0009119119119119	1.000910910910911
M0484	M0494	136.295	1.001001001001001	6.006006006006006
M0484	NA	NA	1.001001001001001	15.015105105105105
M0494	L1847	215.513	1.001001001001001	2.002002002002002
M0494	M0109	140.332	1.001001001001001	6.006006006006006
M0494	M0130	112.537	1.001001001001001	1.001001001001001
M0494	M0886	216.345	1.001001001001001	4.004004004004004
M0494	NA	NA	1.001001001001001	7.007007007007007
M0773	M0319	262.306	1.001001001001001	7.007007007007007
M0773	M0408	215.059	1.001001001001001	1.001001001001001
M0773	M0421	15.089	1.001001001001001	4.004004004004004
M0773	NA	NA	1.001001001001001	13.013013013013014
M0884	L0935	914.028	0.29067367367367364	0.1404874874874875
M0884	L1223	1931.402	7.007007007007007e-6	3.433433433433433e-4
M0884	L1847	56.773	0.23906806806806807	0.2384794794794795
M0884	M0137	10.661	1.001001001001001	1.001001001001001
M0884	M0287	25.241	1.001001001001001	2.002002002002002
M0884	M0681	52.337	0.5661551551551552	0.5656826826826826
M0884	M0819	4.904	1.001001001001001	4.004004004004004
M0884	M0993	1121.129	0.42344944944944946	0.5624784784784785
M0884	M1483	6.836	0.7068508508508509	0.7066126126126125
M0884	NA	NA	1.001001001001001	22.800143143143146
M1000	M0964	0.475	1.001001001001001	2.002002002002002
M1000	M0997	4.037	1.001001001001001	2.002002002002002
M1000	NA	NA	1.001001001001001	20.02002002002002
M1335	M0988	39.354	1.001001001001001	1.001001001001001
M1335	M1310	1.911	1.001001001001001	1.001001001001001
M1335	NA	NA	1.001001001001001	26.026026026026027
M1454	NA	NA	1.001001001001001	18.01801801801802
M1460	M0052	5.998	1.001001001001001	1.001001001001001
M1460	M1463	0.698	0	0
M1460	M1478	6.856	0.9915235235235236	0.9914744744744745
M1460	NA	NA	1.001001001001001	17.026543543543543
M1463	L0114	84.697	1.001001001001001	1.001001001001001
M1463	M0084	4.827	1.001001001001001	4.004004004004004
M1463	M0090	18.636	1.001001001001001	1.001001001001001
M1463	M0100	19.955	1.001001001001001	1.001001001001001
M1463	M1047	21.87	1.001001001001001	1.001001001001001
M1463	M1455	7.608	1.001001001001001	1.001001001001001
M1463	NA	NA	1.001001001001001	16.016016016016017
M1466	NA	NA	1.001001001001001	13.013013013013014
M1846	M0079	3.432	1.001001001001001	1.001001001001001
M1846	M0084	27.05	0.5063653653653654	0.5063373373373373
M1846	M0590	1273.282	0.5340910910910911	0.534089089089089
M1846	M0730	658.341	0.5130470470470471	0.5130320320320321
M1846	M1051	721.465	0.028156156156156156	0.02815015015015015
M1846	NA	NA	1.001001001001001	19.439436436436434
